# Natural Variation in *Drosophila melanogaster Clock* PolyQ Length: Geographic Gradients and Functional Properties

**DOI:** 10.64898/2026.02.03.703442

**Authors:** Maya Yair, Bettina Fishman, Martin Kapun, Eran Tauber

**Affiliations:** Department of Evolutionary and Environmental Biology, and Institute of Evolution, University of Haifa 199 Abba-Hushi Avenue, Haifa 3498838 Israel; Naturhistorisches Museum Wien, Burgring 7, 1010 Wien, Austria

**Keywords:** *Clock* gene, circadian rhythm, polyglutamine polymorphism, temperature compensation, climatic adaptation, *Drosophila melanogaster*, natural variation, geographic cline

## Abstract

Natural variation in circadian clock genes provides a powerful framework for understanding how organisms respond to environmental heterogeneity. The *Clock* (*Clk*) gene encodes a core transcriptional regulator of circadian rhythms and contains a polymorphic polyglutamine (polyQ) tract whose evolutionary significance remains unclear. Here, we integrate population genomic, behavioral, and molecular analyses to investigate the functional and geographic patterns of *Clk* polyQ variation in *Drosophila melanogaster*. Using data from 127 European populations, we identify 11 *Clk* polyQ alleles and find that their frequencies are geographically structured, most consistently along an east–west gradient: the Q25 and Q27 alleles show robust clines in longitude and in a bioclimatic axis of continentality, whereas latitudinal and altitudinal trends are weaker. Behavioral assays of near-isogenic lines revealed that polyQ length modulates circadian function under thermal challenge: most alleles maintained stable free-running periods across temperatures, whereas the intermediate-length Q25 allele showed the strongest, though modest, temperature sensitivity. Circadian phase showed pronounced allele-specific sensitivity to elevated temperature in laboratory assays, although phase variation did not display a consistent relationship with geographic variables. At the molecular level, luciferase reporter assays showed that longer polyQ alleles exhibited higher transcriptional activity, linking polyQ length to CLK-mediated gene expression. Together, these results demonstrate that natural variation in *Clk* polyQ length has measurable functional consequences for circadian regulation and is geographically structured in patterns consistent with underlying climatic variation, highlighting the potential for low-complexity regions to modulate clock function in a context-dependent manner across environmental gradients.
