## Supplementary Tables for "Natural Variation in *Drosophila melanogaster Clock* PolyQ Length: Geographic Gradients and Functional Properties"

### Sheet: Table S1
Supplementary Table S1. Loadings of polyQ alleles on the first five principal components (PC1–PC5) derived from allele frequency data
PolyQ Allele	PCA Component
	PC1	PC2	PC3	PC4	PC5
Q33	0.515	0.391	0.103	0.213	-0.725
Q31	0.486	-0.171	-0.454	-0.726	-0.025
Q28	-0.169	0.899	-0.067	-0.292	0.27
Q27	0.522	0.09	-0.38	0.547	0.525
Q25	0.445	-0.03	0.796	-0.206	0.353

### Sheet: Table S2
Supplementary Table S2. Loadings of 19 Bioclimatic variables measured across Europe on the first two principal components derived from WorldClim.
Climatic Variables	PCA Component
	PC1		PC2
Annual Mean Temperature	0.865		0.377
Mean Diurnal Range	0.787		-0.014
Isothermality	0.661		0.62
Temperature Seasonality	-0.244		-0.863
Max Temperature of Warmest Month	0.904		-0.095
Min Temperature of Coldest Month	0.631		0.685
Temperature Annual Range	0.193		-0.788
Mean Temperature of Wettest Quarter	-0.556		-0.298
Mean Temperature of Driest Quarter	0.92		0.283
Mean Temperature of Warmest Quarter	0.858		-0.091
Mean Temperature of Coldest Quarter	0.735		0.629
Annual Precipitation	-0.569		0.73
Precipitation of Wettest Month	-0.467		0.578
Precipitation of Driest Month	-0.753		0.483
Precipitation Seasonality	0.527		-0.179
Precipitation of Wettest Quarter	-0.472		0.623
Precipitation of Driest Quarter	-0.713		0.565
Precipitation of Warmest Quarter	-0.891		0.146
Precipitation of Coldest Quarter	0.038		0.813

### Sheet: Table S3
Supplementary Table S3. Results of binomial GLM analyses testing associations between allele frequencies and climatic principal components
Allele	Associated PC	Estimate	Std. Error	z-value	Effect Direction	Odds Ratio	p-value
Q33	PC1	0.01	0.03	0.5	-	1	0.6
Q33	PC2	-0.09	0.03	-3.45	Negative	0.92	0.0005
Q31	PC1	-0.15	0.04	-3.7	Negative	0.86	0.0002
Q31	PC2	0.02	0.04	0.5	-	1	0.6
Q28	PC1	0.21	0.06	3.76	Positive	1.24	0.0002
Q28	PC2	-0.07	0.07	-0.98	-	0.93	0.3
Q27	PC1	0.02	0.03	0.5	-	1	0.6
Q27	PC2	0.21	0.03	6.04	Positive	1.23	1.59×10⁻⁹
Q25	PC1	-0.001	0.05	-0.03	-	1	0.97
Q25	PC2	-0.24	0.05	-4.62	Negative	0.79	3.81×10⁻⁶

### Sheet: Table S4
Supplementary Table S4. Sample size (n), mean FRP +/- DS (h) for each allele group tested at 18 °C and 24 °C
Allele	n				Mean FRP (h) +/- SD
	18 °C		24 °C		18 °C				24 °C
Q21	23		36		23.94	+/-	1.2		23.78	+/-	0.81
Q25	20		21		24.29	+/-	0.82		23.46	+/-	0.73
Q29	14		25		23.93	+/-	0.9		23.92	+/-	0.92
Q30	19		20		23.79	+/-	0.98		23.7	+/-	1.02
Q31	28		19		24.06	+/-	1.21		23.55	+/-	0.96
Q33	24		20		23.93	+/-	0.87		23.91	+/-	0.74

### Sheet: Table S5
Supplementary Table S5. Pairwise comparisons of ΔFRP between alleles results
Allele A	Allele B	P(Δ_A < Δ_B)
Q21	Q33	0.651
Q21	Q29	0.643
Q21	Q30	0.57
Q21	Q31	0.205
Q21	Q25	0.034
Q25	Q33	0.988
Q25	Q29	0.979
Q25	Q30	0.963
Q25	Q31	0.778
Q29	Q33	0.49
Q29	Q30	0.434
Q29	Q31	0.139
Q30	Q33	0.564
Q30	Q31	0.185
Q31	Q33	0.878
